# Activity-based CRISPR Scanning Uncovers Allostery in DNA Methylation Maintenance Machinery

**DOI:** 10.1101/2022.05.14.491958

**Authors:** Kevin C. Ngan, Samuel M. Hoenig, Pallavi M. Gosavi, David A. Tanner, Nicholas Z. Lue, Emma M. Garcia, Ceejay Lee, Brian B. Liau

## Abstract

Allostery enables dynamic control of protein function. A paradigmatic example is the tightly orchestrated process of DNA methylation maintenance. Despite their fundamental importance, systematic identification of allosteric sites remains highly challenging. Here we perform CRISPR scanning on the essential maintenance methylation machinery—DNMT1 and its partner UHRF1—with the activity-based inhibitor decitabine to uncover allosteric mechanisms regulating DNMT1. Through computational analyses, we identify putative mutational hotspots in DNMT1 distal from the active site that encompass mutations spanning a multi-domain autoinhibitory interface and the uncharacterized BAH2 domain. We biochemically characterize these mutations as gain-of-function mutations that increase DNMT1 activity. Extrapolating our analysis to UHRF1, we discern putative gain-of-function mutations in multiple domains, including key residues across the autoinhibitory TTD–PBR interface. Collectively, our findings highlight the utility of activity-based CRISPR scanning for nominating candidate allosteric sites, even beyond the direct drug target.
