## Supplementary Table 4 for "Activity-based CRISPR Scanning Uncovers Allostery in DNA Methylation Maintenance Machinery"

### Sheet: Supplementary_Table4_v1_220510
Primers for sequencing of sgRNAs in pLentiCRISPRv2 (e.g., screening)
Forward Primers (equimolar mix of 8 staggered primers)	Sequence
NGS-KN00001A	AATGATACGGCGACCACCGAGATCTACACTCTTTCCCTACACGACGCTCTTCCGATCTTTGTGGAAAGGACGAAACACCG
NGS-KN00001B	AATGATACGGCGACCACCGAGATCTACACTCTTTCCCTACACGACGCTCTTCCGATCTCTTGTGGAAAGGACGAAACACCG
NGS-KN00001C	AATGATACGGCGACCACCGAGATCTACACTCTTTCCCTACACGACGCTCTTCCGATCTGCTTGTGGAAAGGACGAAACACCG
NGS-KN00001D	AATGATACGGCGACCACCGAGATCTACACTCTTTCCCTACACGACGCTCTTCCGATCTAGCTTGTGGAAAGGACGAAACACCG
NGS-KN00001E	AATGATACGGCGACCACCGAGATCTACACTCTTTCCCTACACGACGCTCTTCCGATCTCAACTTGTGGAAAGGACGAAACACCG
NGS-KN00001F	AATGATACGGCGACCACCGAGATCTACACTCTTTCCCTACACGACGCTCTTCCGATCTTGCACCTTGTGGAAAGGACGAAACACCG
NGS-KN00001G	AATGATACGGCGACCACCGAGATCTACACTCTTTCCCTACACGACGCTCTTCCGATCTACGCAACTTGTGGAAAGGACGAAACACCG
NGS-KN00001H	AATGATACGGCGACCACCGAGATCTACACTCTTTCCCTACACGACGCTCTTCCGATCTGAAGACCCTTGTGGAAAGGACGAAACACCG
Reverse Primer (with variable 8-nt index barcode in brackets)	Sequence
NGS-KN00002	CAAGCAGAAGACGGCATACGAGAT[NNNNNNNN]GTGACTGGAGTTCAGACGTGTGCTCTTCCGATCTCCAATTCCCACTCCTTTCAAGACCT
Sequences of individual sgRNAs selected for characterization
DNMT1-targeting sgRNAs	Sequence
sgI531	GGACCTGATCAACAAGATCG
sgF545	GGAGGGAGTCCTCTGTGAAG
sgT546	CAACTTGAACCGCTTCACAG
sgI585	TGACCCCAGCCAGCTTGATC
sgR652	GCCTTTAAGCGCCGGCGATG
sgD702	GAAGGAGGCAGATGACGATG
sgM1077	GTCCAGGTGTACTCCATGGG
sgN1081/R1082	TCGAGGAAGTAGAAGCGGTT
sgD1143	CGCAGCCAGAAAACACATCC
sgS1152	GGCTGCGGGGGGTTGTCGGA
sgQ1157	ACGGGCGCTCACCTGCTTGG
sgE1266	CAAAGTTCCTGACATTCTCC
sgL1299	GTGCACCTTCGGCGTGCTGC
sgQ1303_1	CCCCCACAGGCCGGTCAGTA
sgQ1303_2	CTGGGCCACGCCGTACTGAC
sgT1503	GTTGTGCCGGTTCCCGGTGT
sgG1504/N1505	GCCTGCCCCACACCGGGAAC
sgG1558	GTAGGTGTCAGGGAAGCCCT
UHRF1-targeting sgRNAs	Sequence
sgL19/S20	ACACGGTGGACTCGCTGTCC
sgE39	GAGCTGTTCCACGTGGAGCC
sgT57	CCTCGTAGTCGAAGAGGGTA
sgE131/L132	TGTGGGATGAGACGGAATTG
sgK233	ACCAGAAGCCCCGCTCCTTG
sgE248/T249	TCTCCAGGAAGCGCGAGACC
sgI280/E281	ACGAAGTCTTCAAGATTGAG
sgD471	TCTTGTCTGTTTCAGGACCA
sgS481	TTCACATACACGGGTAGTGG
sgN489	TTCCGCGGTCCTCTTGTTGC
sgT492	TTCCGGCAACAAGAGGACCG
sgQ519	GCTCCCATCAATGACCAAGA
sgE567	GTGAAATACTGGCCCGAGAA
sgL579/L580	TCGTGTGGCGCTACCTTCTG
sgE586	CGGAGGGACGATGATGAGCC
sgK592	GCCTGGCCCTTGGACGAAGG
sgS625/K626	GAGAGAAGGAGAACAGCAAG
sgP662/R663	GTTTTCTTGGATGTCCGGCG
sgR664	CCTTGGTTTTCTTGGATGTC
sgT669	GACATCCAAGAAAACCAAGG
sgQ679	TCTGATGAGGCTGCTCTGCT
sgK692	CAGGACCTCATTCCACAGCT
Primers for amplifying genomic regions targeted by individual sgRNAs
DNMT1 genomic primers	Sequence
DNMT1_EX19_FWD1	ACACTCTTTCCCTACACGACGCTCTTCCGATCTNNNNTAGGCGCCATCAGATTCCAGC
DNMT1_EX19_REV2	TGGAGTTCAGACGTGTGCTCTTCCGATCTGCCAAACTGGCCTAAATCCAAC
DNMT1_EX20_FWD3	ACACTCTTTCCCTACACGACGCTCTTCCGATCTNNNNGTTGGATTTAGGCCAGTTTGGCT
DNMT1_EX20_REV2	TGGAGTTCAGACGTGTGCTCTTCCGATCTCCGGTCTCCAGTCTTCACTC
DNMT1_EX21_FWD2	ACACTCTTTCCCTACACGACGCTCTTCCGATCTNNNNCACCACCACCAAGCTGGTCTAC
DNMT1_EX21_REV2	TGGAGTTCAGACGTGTGCTCTTCCGATCTCAGCCAGAGTCTCAAGCCACAG
DNMT1_EX23_FWD1	ACACTCTTTCCCTACACGACGCTCTTCCGATCTNNNNGCCCCGGTTGGTCTTACTTA
DNMT1_EX23_REV1	TGGAGTTCAGACGTGTGCTCTTCCGATCTTCTTCTTCTTCCCCTGGTGC
DNMT1_EX29_FWD2	ACACTCTTTCCCTACACGACGCTCTTCCGATCTNNNNGAGGCCGTGGTGGACTTCAA
DNMT1_EX29_REV2	TGGAGTTCAGACGTGTGCTCTTCCGATCTCTTCACGTCAGCCAACCACC
DNMT1_EX31_FWD3	ACACTCTTTCCCTACACGACGCTCTTCCGATCTNNNNGGCGCTTGAGAGCAAGGTGGA
DNMT1_EX31_REV3	TGGAGTTCAGACGTGTGCTCTTCCGATCTCTTGAGTCAGGAAGGTGACCGGG
DNMT1_EX33_FWD1	ACACTCTTTCCCTACACGACGCTCTTCCGATCTNNNNCCGGCACAGTGGGTCGTTTC
DNMT1_EX33_REV2	TGGAGTTCAGACGTGTGCTCTTCCGATCTGCCTCTGCTGCCTGGATGGC
DNMT1_EX34_FWD4	ACACTCTTTCCCTACACGACGCTCTTCCGATCTNNNNACTCAGGCTGCTGACCCTGG
DNMT1_EX34_REV5	TGGAGTTCAGACGTGTGCTCTTCCGATCTCACGGGCCCCATGAGCTACT
DNMT1_EX37_FWD1	ACACTCTTTCCCTACACGACGCTCTTCCGATCTNNNNTGTCTTCCAGCCGGCAAAGC
DNMT1_EX37_REV2	TGGAGTTCAGACGTGTGCTCTTCCGATCTCTGACCCAGGCCCTCGGATG
DNMT1_EX38_FWD2	ACACTCTTTCCCTACACGACGCTCTTCCGATCTNNNNTTCCCTCCCTGTCCCCGACG
DNMT1_EX38_REV2	TGGAGTTCAGACGTGTGCTCTTCCGATCTGTCCTCCCGGAAGTGACTGCG
UHRF1 genomic primers	Sequence
UHRF1_EX1_FWD1	ACACTCTTTCCCTACACGACGCTCTTCCGATCTNNNNATGGCATGGCTCAGAGGTGCT
UHRF1_EX1_REV2	TGGAGTTCAGACGTGTGCTCTTCCGATCTGGTGGGAGGGAGAAAGTATCGGC
UHRF1_EX2.1_FWD1	ACACTCTTTCCCTACACGACGCTCTTCCGATCTNNNNCACTGGTGCCCACAGATGCC
UHRF1_EX2.1_REV2	TGGAGTTCAGACGTGTGCTCTTCCGATCTGAGCTCGGAGTCCCGCTCCT
UHRF1_EX2.2_FWD3	ACACTCTTTCCCTACACGACGCTCTTCCGATCTNNNNAGCACCAAGGAGCGGGACTC
UHRF1_EX2.2_REV4	TGGAGTTCAGACGTGTGCTCTTCCGATCTTGGCCATTTCTGCCCAGCCA
UHRF1_EX4_FWD2	ACACTCTTTCCCTACACGACGCTCTTCCGATCTNNNNGGCGTGGTCCAGATGAACTCCA
UHRF1_EX4_REV1	TGGAGTTCAGACGTGTGCTCTTCCGATCTGCTTCAAAGCCAGTCCGGGG
UHRF1_EX5_FWD1	ACACTCTTTCCCTACACGACGCTCTTCCGATCTNNNNGTGGTGTTCAAGTGCTGTGAGT
UHRF1_EX5_REV2	TGGAGTTCAGACGTGTGCTCTTCCGATCTGTGCCCACCGCGGAAGATG
UHRF1_EX10_FWD1	ACACTCTTTCCCTACACGACGCTCTTCCGATCTNNNNTCTTTGAAAGTAGCCATCCTGGG
UHRF1_EX10_REV3	TGGAGTTCAGACGTGTGCTCTTCCGATCTACATGAGGCCCAAAACAGAACCA
UHRF1_EX11_FWD3	ACACTCTTTCCCTACACGACGCTCTTCCGATCTNNNNCTCCCGGCTCCTGTGTTTCCTTT
UHRF1_EX11_REV4	TGGAGTTCAGACGTGTGCTCTTCCGATCTCAGAGAGCGGGCATCAGCGT
UHRF1_EX12_FWD2	ACACTCTTTCCCTACACGACGCTCTTCCGATCTNNNNGGCATCTACAAGGTGAGTGCCCCT
UHRF1_EX12_REV3	TGGAGTTCAGACGTGTGCTCTTCCGATCTGCTGGTCTTGAACTCCTAACGTAA
UHRF1_EX13_FWD1	ACACTCTTTCCCTACACGACGCTCTTCCGATCTNNNNCCCAGACCTGGCAAGGAGGC
UHRF1_EX13_REV1	TGGAGTTCAGACGTGTGCTCTTCCGATCTCCCACGTCCACACGACCTCA
UHRF1_EX14_FWD2	ACACTCTTTCCCTACACGACGCTCTTCCGATCTNNNNGTGGGAGCCGGTGGCTGTCTCT
UHRF1_EX14_REV3	TGGAGTTCAGACGTGTGCTCTTCCGATCTCAAGCCCCACACATTTTACCGCA
14-mer hemimethylated oligonucleotide substrate for enzymatic activity assays
Sense strand (5' -> 3')	AGC AGG CGG CCT CC
Antisense strand (5' -> 3')	GGA GGC mCGC CTG CT
